# Releasing a preprint is associated with more attention and citations for the peer-reviewed article

**DOI:** 10.1101/699652

**Authors:** Darwin Y. Fu, Jacob J. Hughey

## Abstract

Preprints in biology are gaining popularity, but release of a preprint still precedes only a fraction of peer-reviewed publications. We examined whether having a preprint on bioRxiv was associated with metrics of the corresponding peer-reviewed article. We assembled a dataset of 74,239 articles, 5,405 of which had a preprint, published in 39 journals. Based on log-linear regression and random-effects meta-analysis, articles with a preprint had a 51% higher Altmetric Attention Score and 37% more citations compared to articles without one. These associations were independent of several other article- and author-level variables (e.g., scientific subfield and last author publication age) and unrelated to journal-level variables such as access model and Impact Factor. This observational study can help researchers and publishers make informed decisions about how to incorporate preprints into their work.
