## Supplemental Tables for "Releasing a preprint is associated with more attention and citations for the peer-reviewed article": table_s2_history_sample_auto_manual.csv

pmid_target	pub_date_query_earliest	pub_date_query_manual	pmid_query_manual	explanation
25893259	2007-03-03	2007-03-03	17333126
25993697	2015-05-23	2015-05-23	25993697
25996949	2013-06-26	2013-06-26	23793113
26085095	2010-08-03	2008-09-30	18820283	slightly changed description of institution
26107286	2008-07-30	2008-07-30	18662133
26117548	2011-12-14	2006-12-13	17161598	changed institution
26241504	2015-08-05	2015-08-05	26241504	hard to verify
26256530	2006-03-17	2006-03-17	16540254
26305099	2004-10-07	2004-10-07	15467466
26330558	2006-04-28	2008-03-21	18354009	likely misattribution, but extremely hard to verify
26615201	2007-04-11	2007-04-11	17420335
26725109	2002-11-02	2002-11-02	12411445
26758841	2015-02-06	2012-05-23	22612450	changed institution
26836579	2003-05-03	2003-05-03	12727896
26844835	2010-04-07	2010-04-07	20362428
26917727	2006-01-13	2005-05-05	15871117	slightly changed description of institution
27093059	2011-01-26	2006-10-10	17025682	changed institution
27152856	2009-07-15	2009-07-15	19595626
27277809	2012-07-04	2008-12-09	19059336	changed institution
27581980	1999-11-05	1999-11-05	10548935
27620863	2010-12-15	2007-08-19	17698858	changed institution
27681135	2010-10-15	2010-10-15	20943982
27903797	1990-01-01	1989-01-01	2909619	pubmed lacks affiliation for earlier article, and changed affiliation for a different earlier article
27935965	2009-03-25	2002-05-15	12006664	changed institution
28067425	2013-01-01	2013-01-01	25113485
28096217	1989-10-01	1988-01-01	3046909	changed institution
28179390	2004-06-09	2004-06-09	15182677
28273448	1987-01-01	1979-04-05	383995	pubmed lacks any affiliations prior to 1987, we catch the first one
28323883	2015-10-30	2007-01-04	17200145	changed institution
28412439	1991-01-01	1991-01-01	1723179
28749340	1998-12-23	1995-01-01	7752929	changed institution
28750775	2017-07-29	2017-07-29	28750775
28895946	2015-07-16	2015-07-16	26177210
29119945	2012-03-23	2007-04-17	17433220	pubmed lacks affiliation for earlier article, and changed affiliation for a different earlier article
29261649	2007-08-19	2007-08-19	17703369
29262371	2008-07-23	2008-07-23	18643312
29371319	2015-12-01	2015-12-01	28702514
29596416	2008-09-01	2003-11-14	14614241	changed institution
29851557	2013-11-16	2013-11-16	24233723
29950407	2000-11-09	2000-11-09	11070010
29975683	2012-10-18	2011-04-01	21452446	slightly changed description of institution
29976163	1993-10-01	1993-10-01	8251747
30055574	2013-07-12	2010-07-16	20628880	if earlier article is same person, changed institution
30118512	2018-02-16	2018-02-16	29447265
30126902	2002-08-20	2002-08-20	12185368
30213860	2012-06-02	2010-02-10	20142993	lacks accent mark on last name in earlier article
30231855	2014-12-17	2008-01-24	18211689	changed institution
30392956	1994-10-01	1986-12-01	3537146	pubmed lacks any affiliations prior to 1987, we catch the first one
30427833	2012-07-14	2006-09-15	16971067	changed institution
30554943	2007-05-29	2007-05-29	17532517
