## Supplemental Tables for "Releasing a preprint is associated with more attention and citations for the peer-reviewed article": table_s3_journal_processed.csv

journal	n_pubs	n_preprints	per_preprints	impact_factor	access
Am J Hum Genet	705	67	9.50354609929078	9.924	closed or hybrid
BMC Bioinformatics	2112	142	6.72348484848485	2.511	immediately open
BMC Genomics	4085	174	4.25948592411261	3.501	immediately open
Bioinformatics	2622	306	11.6704805491991	4.531	closed or hybrid
Biophys J	1888	96	5.08474576271186	3.665	closed or hybrid
Cell	1490	72	4.83221476510067	36.216	closed or hybrid
Cell Rep	3148	74	2.35069885641677	7.815	immediately open
Development	1416	86	6.07344632768362	5.763	closed or hybrid
Elife	4437	788	17.7597475771918	7.551	immediately open
Evolution	799	55	6.88360450563204	3.573	closed or hybrid
G3 (Bethesda)	1252	224	17.8913738019169	2.63	immediately open
Genetics	1203	272	22.6101413133832	3.564	closed or hybrid
Genome Biol	715	163	22.7972027972028	14.028	immediately open
Genome Biol Evol	965	97	10.0518134715026	3.726	immediately open
Genome Res	645	168	26.046511627907	9.944	closed or hybrid
Gigascience	359	83	23.1197771587744	4.688	immediately open
ISME J	901	50	5.54938956714761	9.493	closed or hybrid
J Biol Chem	7600	70	0.921052631578947	4.106	closed or hybrid
J Cell Biol	918	59	6.42701525054466	8.891	closed or hybrid
J Neurophysiol	1748	56	3.20366132723112	2.614	closed or hybrid
J Neurosci	3403	82	2.40963855421687	6.074	closed or hybrid
J Virol	3197	50	1.56396621832968	4.324	closed or hybrid
MBio	1708	121	7.08430913348946	6.747	immediately open
Mol Biol Cell	1187	78	6.57118786857624	3.905	closed or hybrid
Mol Biol Evol	874	125	14.3020594965675	14.797	closed or hybrid
Mol Cell	1179	58	4.91942324003393	14.548	closed or hybrid
Mol Ecol	1423	80	5.621925509487	5.855	closed or hybrid
Nat Genet	745	117	15.7046979865772	25.455	closed or hybrid
Nat Methods	546	97	17.7655677655678	28.467	closed or hybrid
Neuroimage	3249	200	6.15574022776239	5.812	closed or hybrid
Neuron	1276	62	4.858934169279	14.403	closed or hybrid
Nucleic Acids Res	4852	240	4.94641384995878	11.147	immediately open
PLoS Biol	983	110	11.1902339776195	8.386	immediately open
PLoS Comput Biol	2197	341	15.5211652253072	4.428	immediately open
PLoS Genet	2431	293	12.0526532291238	5.224	immediately open
PLoS Negl Trop Dis	2861	55	1.92240475358266	4.487	immediately open
PLoS Pathog	2160	84	3.88888888888889	6.463	immediately open
Syst Biol	252	52	20.6349206349206	10.266	closed or hybrid
eNeuro	708	58	8.19209039548023	3.46	immediately open
