## Supplemental Tables for "Releasing a preprint is associated with more attention and citations for the peer-reviewed article": table_s4_article_cor.csv

journal	corr
Am J Hum Genet	0.106466644618201
BMC Bioinformatics	0.307311679157398
BMC Genomics	0.19722802528251
Bioinformatics	0.288832663875106
Biophys J	0.160488950263555
Cell	0.14333684913099
Cell Rep	0.211369305678456
Development	0.196100023687531
Elife	0.184170420132541
Evolution	0.0682260019467149
G3 (Bethesda)	0.30312795505142
Genetics	0.306351025355831
Genome Biol	0.265603837469508
Genome Biol Evol	0.10124110751415
Genome Res	0.309930025553723
Gigascience	0.363704132496812
ISME J	0.0047081545974616
J Biol Chem	-0.0357428175020078
J Cell Biol	-0.0757094705334553
J Neurophysiol	0.000326664960844424
J Neurosci	0.217995138859727
J Virol	0.106937027163603
MBio	0.173266807502844
Mol Biol Cell	0.0993749546327938
Mol Biol Evol	0.224890393851465
Mol Cell	-0.000619463399352526
Mol Ecol	0.130897103017169
Nat Genet	0.182038090886686
Nat Methods	0.182945879097394
Neuroimage	0.155835130502895
Neuron	0.127019551745653
Nucleic Acids Res	0.234896512285584
PLoS Biol	0.296774559266057
PLoS Comput Biol	0.231710775640916
PLoS Genet	0.190393534929701
PLoS Negl Trop Dis	0.164313914133616
PLoS Pathog	0.122898378772139
Syst Biol	0.233585540752115
eNeuro	0.13360378187083
