## Supplemental Tables for "Releasing a preprint is associated with more attention and citations for the peer-reviewed article": table_s5_article_summary.csv

journal	preprint_summary	pub_date_summary	authors_summary	references_summary	any_author_usa_summary	last_author_pub_age_summary
Am J Hum Genet	logical|638|67	2015-01-06|2016-01-11|2016-10-04|2016-11-27|2017-11-14|2018-12-12	1|11|19|23.5219858156028|29|301	6|33|45|47.5957446808511|58|111	logical|185|520	0|3.82751540041068|8.84873374401095|10.1700554851676|15.2279260780287|32.3422313483915
Bioinformatics	logical|1970|142	2015-01-17|2015-12-24|2017-02-06|2017-01-09|2018-01-04|2018-12-31	1|3|4|4.80823863636364|6|30	3|25|36|38.5653409090909|48.25|169	logical|1358|754	0|0|4.21355236139631|5.68103390164479|9.23134839151266|31.356605065024
Biophys J	logical|3911|174	2015-01-01|2015-11-18|2016-11-07|2016-11-27|2017-12-02|2018-12-31	1|4|6|7.23916768665851|9|99	3|43|58|61.3539779681763|75|298	logical|2619|1466	0|1.79603011635866|5.927446954141|7.54095055699513|11.1375770020534|39.8932238193019
BMC Bioinformatics	logical|2316|306	2015-01-01|2015-11-12|2016-09-24|2016-10-04|2017-09-30|2018-11-14	1|3|4|4.75057208237986|6|42	0|11|23|25.7894736842105|37|145	logical|1481|1141	0|0.899383983572895|4.56125941136208|6.24933133058817|9.782340862423|43.9342915811088
BMC Genomics	logical|1792|96	2015-01-08|2015-11-21|2016-11-03|2016-11-20|2017-11-25|2018-12-12	1|3|4|4.86599576271186|6|19	7|41|52|54.0047669491526|65|168	logical|820|1068	0|3.63997262149213|8.18754277891855|9.62481293286465|13.409993155373|45.5249828884326
Cell	logical|1418|72	2015-01-06|2015-12-22|2016-12-03|2017-01-02|2018-02-06|2018-12-15	1|7|11|13.6302013422819|17|113	0|46|55.5|57.4375838926175|66|214	logical|302|1188	0|5.17522245037645|10.2395619438741|11.9715667764563|17.517453798768|35.2772073921971
Cell Rep	logical|3074|74	2015-01-06|2016-01-19|2016-10-24|2016-10-24|2017-08-24|2018-04-19	1|6|9|10.1572426937738|13|65	12|38|47|48.2249047013977|57|123	logical|1199|1949	0|3.75085557837098|8.36960985626284|10.2254674045296|14.801505817933|46.7323750855578
Development	logical|1330|86	2015-01-08|2015-12-18|2016-12-04|2016-12-16|2017-12-09|2018-12-14	1|4|6|6.71822033898305|9|29	0|40|54|52.7274011299435|68|137	logical|662|754	0|4.66735112936345|9.32101300479124|10.629023151854|14.7378507871321|37.8179329226557
Elife	logical|3649|788	2015-01-03|2016-03-27|2017-03-24|2017-03-05|2018-02-16|2018-12-29	1|4|7|7.91841334234843|10|99	0|49|63|65.5765156637368|78|346	logical|1603|2834	0|3.13483915126626|8.07118412046543|9.97175484542358|14.8747433264887|48.2956878850103
eNeuro	logical|744|55	2015-01-08|2015-11-02|2016-08-11|2016-09-25|2017-07-20|2018-11-28	1|2|3|3.84230287859825|5|25	0|55|70|72.8735919899875|88|242	logical|437|362	0|2.1409993155373|6.4558521560575|7.74957060459729|11.2539356605065|32.8815879534565
Evolution	logical|1028|224	2015-01-04|2016-02-13|2016-12-23|2016-12-23|2017-11-25|2018-11-06	1|4|5|7.31389776357828|8|1014	0|38|53|55.5782747603834|70|179	logical|520|732	0|2.43463381245723|6.72416153319644|8.81692918981922|13.0924024640657|42.2614647501711
G3 (Bethesda)	logical|931|272	2015-01-01|2015-12-31|2016-12-16|2016-12-14|2017-11-12|2018-12-30	1|3|5|5.65502909393184|7|44	1|44|59|61.5328345802161|75|263	logical|452|751	0|3.45927446954142|9.22108145106092|10.4196569948617|15.3347022587269|56.1889117043121
Genetics	logical|552|163	2015-01-15|2015-11-09|2016-11-27|2016-12-17|2018-01-08|2018-12-29	1|5|8|11.1020979020979|13|147	10|43|56|61.1468531468532|75|308	logical|310|405	0|2.63381245722109|6.4476386036961|8.08229634841545|11.8275154004107|31.6495550992471
Genome Biol	logical|868|97	2015-01-09|2016-01-20|2017-02-01|2017-01-05|2017-12-22|2018-11-27	1|3|5|6.12953367875648|8|38	0|50|66|68.7471502590674|85|201	logical|758|207	0|2.43394934976044|6.70499657768652|8.51258241037263|12.3832991101985|33.8151950718686
Genome Biol Evol	logical|477|168	2015-01-07|2015-12-25|2016-12-18|2016-12-29|2017-12-14|2018-12-28	1|5|8|10.0682170542636|12|100	8|47|60|60.4403100775194|72|147	logical|233|412	0|3.39219712525667|7.94524298425736|9.61482259681964|13.5770020533881|38.3819301848049
Genome Res	logical|276|83	2015-01-01|2016-10-26|2017-10-20|2017-06-29|2018-05-03|2018-12-12	1|5|8|11.058495821727|14|157	6|26|41|44.5766016713092|57.5|234	logical|227|132	0|0.959616700889802|4.07118412046543|5.37012272664009|8.26557152635182|28.9199178644764
Gigascience	logical|851|50	2015-01-13|2015-12-20|2017-01-21|2017-01-12|2018-02-09|2018-12-14	1|4|6|7.0677025527192|9|33	10|49|61|61.6825749167592|76|163	logical|460|441	0|2.74058863791923|6.84736481861739|8.0486097658621|11.3210130047912|42.9404517453799
ISME J	logical|7530|70	2015-01-01|2015-10-16|2016-09-08|2016-10-21|2017-10-19|2018-12-30	1|5|7|7.27052631578947|9|53	0|41|51|53.3102631578947|63|191	logical|3607|3993	0|3.21355236139631|8.9596167008898|10.531733852084|15.8624229979466|47.6769336071184
J Biol Chem	logical|859|59	2015-01-07|2015-11-11|2016-12-15|2016-12-01|2017-11-18|2018-11-06	2|5|7|7.7244008714597|10|27	14|46|58|59.9041394335512|71|285	logical|432|486	0|4.36960985626283|9.3347022587269|11.039130687639|15.9253935660506|46.4093086926763
J Cell Biol	logical|1692|56	2015-01-02|2015-09-25|2016-08-26|2016-09-27|2017-09-01|2018-12-24	1|3|4|4.19450800915332|5|16	0|43|56|59.0022883295195|71|311	logical|703|1045	0|3.21013004791239|8.21629021218343|9.92989661010843|14.2183436002738|36.0766598220397
J Neurophysiol	logical|3321|82	2015-01-09|2015-07-17|2016-04-22|2016-05-22|2017-02-18|2018-03-01	1|4|5|6.18660005877167|8|54	0|0|43|36.9955921245959|62|159	logical|1369|2034	0|3.52361396303901|8.3750855578371|9.94753552196466|14.0848733744011|51.5455167693361
J Neurosci	logical|3147|50	2015-01-02|2015-10-02|2016-08-19|2016-09-22|2017-09-08|2018-10-05	1|5|7|8.05974350954019|10|41	3|43|54|56.2380356584298|68|163	logical|1322|1875	0|3.96440793976728|8.74743326488706|10.6772001557757|14.880219028063|47.6139630390144
J Virol	logical|1587|121	2015-01-08|2016-02-11|2017-03-02|2017-02-07|2018-02-22|2018-12-20	1|5|7|7.70257611241218|10|36	6|43|53|55.842505854801|67|181	logical|483|1225	0|4.20191649555099|10.3394934976044|11.8468871373911|18.3004791238877|44.4407939767283
MBio	logical|1109|78	2015-01-09|2015-10-30|2016-11-02|2016-11-02|2017-09-30|2018-12-27	1|3|5|5.83993260320135|8|23	0|44|56|58.5113732097725|71|225	logical|451|736	0|4.29705681040384|9.58795345653662|11.4461353229459|17.1279945242985|39.2443531827515
Mol Biol Cell	logical|749|125	2015-01-04|2015-11-07|2016-10-19|2016-10-20|2017-09-30|2018-12-06	1|3|5|6.2745995423341|8|48	0|48|66|67.6395881006865|86|166	logical|571|303	0|2.93634496919918|7.74948665297742|8.77445466178615|12.8227241615332|45.2785763175907
Mol Biol Evol	logical|1121|58	2015-01-06|2016-01-05|2017-01-10|2017-01-18|2018-02-15|2018-12-26	1|6|9|9.76590330788804|12|45	21|43|52|53.626802374894|62|126	logical|398|781	0|4.55441478439426|9.48665297741273|11.3206716442605|16.8966461327858|45.6399726214921
Mol Cell	logical|1343|80	2015-01-06|2015-11-21|2016-11-02|2016-10-30|2017-09-20|2018-12-20	1|4|5|6.14476458186929|8|40	5|65|82|83.7856640899508|100|200	logical|779|644	0|2.09308692676249|6.62012320328542|7.68558775528463|11.0869267624915|40.4079397672827
Mol Ecol	logical|628|117	2015-01-07|2015-12-15|2016-12-06|2016-12-12|2017-11-07|2018-12-24	1|11|19|34.8255033557047|35|476	12|44|55|57.5865771812081|68|181	logical|174|571	0|3.79192334017796|7.65503080082136|9.42018384024916|13.4127310061602|44.8624229979466
Nat Genet	logical|449|97	2015-01-07|2015-11-10|2016-12-28|2016-12-25|2018-01-10|2018-12-24	1|6|8|10.2161172161172|12|96	9|27|36|38.2216117216117|47.75|150	logical|175|371	0|2.5968514715948|6.3709787816564|7.97718959115263|11.4962354551677|31.1676933607118
Nat Methods	logical|3049|200	2015-01-01|2015-11-04|2016-11-20|2016-11-29|2017-12-25|2018-12-12	1|4|5|6.28377962449985|8|60	1|50|63|66.9572176054171|81|238	logical|1816|1433	0|2.68035592060233|6.52156057494867|7.91235338246549|11.4168377823409|49.3086926762492
Neuroimage	logical|1214|62	2015-01-06|2016-01-19|2016-12-19|2017-01-03|2018-01-09|2018-12-31	1|4|7|8.49451410658307|10|213	3|49|60|61.0344827586207|72|163	logical|299|977	0|4.09856262833675|9.00342231348392|10.7299268976675|15.4134154688569|40.517453798768
Neuron	logical|4612|240	2015-01-01|2015-11-20|2016-12-03|2016-11-19|2017-10-28|2018-12-15	1|4|6|7.22671063478978|9|105	0|38|51|53.1626133553174|65|248	logical|2777|2075	0|3.69541409993156|8.5201916495551|10.1459017161223|14.5660506502396|48.0054757015743
Nucleic Acids Res	logical|873|110	2015-01-07|2016-03-05|2017-04-18|2017-03-18|2018-05-01|2018-12-29	1|3|6|7.24313326551373|10|74	1|43|61|61.9847405900305|78.5|217	logical|434|549	0|2.87611225188227|7.61670088980151|8.85891364698854|12.5749486652978|37.9137577002053
PLoS Biol	logical|1856|341	2015-01-09|2015-12-08|2016-12-16|2016-12-17|2017-12-19|2018-12-28	1|3|4|4.74283113336368|6|64	3|45|58|61.4624487938098|74|185	logical|1046|1151	0|2.8911704312115|6.81998631074607|8.0728776749578|11.5071868583162|37.4401095140315
PLoS Comput Biol	logical|2138|293	2015-01-09|2015-10-27|2016-09-16|2016-11-01|2017-10-27|2018-12-29	1|5|7|9.1600164541341|11|445	12|51|64|66.7276840806253|79|197	logical|1002|1429	0|4.06160164271047|8.68446269678303|10.1133527663302|14.2655715263518|48.9883641341547
PLoS Genet	logical|2806|55	2015-01-09|2016-01-06|2016-12-30|2016-12-24|2017-12-22|2018-12-29	1|6|8|9.19818245368752|11|49	5|34|45|48.1838518000699|59|275	logical|1730|1131	0|1.90006844626968|6.49144421629021|8.25126886369384|11.7754962354552|41.1937029431896
PLoS Negl Trop Dis	logical|2076|84	2015-01-09|2015-11-21|2016-12-03|2016-11-27|2017-11-21|2018-12-29	1|6|8|9.27361111111111|12|187	3|52|64|66.5393518518519|77|196	logical|899|1261	0|4.25667351129364|9.23203285420944|10.6581451060917|15.066392881588|42.880219028063
PLoS Pathog	logical|200|52	2015-01-13|2015-11-02|2016-09-28|2016-09-20|2017-09-26|2018-10-20	1|2|3|4.53968253968254|5|72	0|47|70|72.9880952380952|95|183	logical|106|146	0|1.77481177275839|6.03832991101985|6.70511608704627|10.8754277891855|25.5003422313484
Syst Biol	logical|650|58	2015-11-26|2016-11-30|2017-08-17|2017-08-02|2018-04-18|2018-12-20	1|3|5|5.78672316384181|7|34	0|43|56|58.8997175141243|71|439	logical|292|416	0|3.90759753593429|9.23066392881588|10.6428148818432|15.3244353182752|35.6112251882272
