## Supplemental Tables for "Releasing a preprint is associated with more attention and citations for the peer-reviewed article": table_s7_fit_err.csv

metric	journal	mae_loglin	mae_gamma	mae_negbin	mape_loglin	mape_gamma	mape_negbin
referenced_by	Am J Hum Genet	13.2086695520174	14.3069295660187	14.3286705903141	58.6439204604719	77.4884483509788	77.5821714123371
referenced_by	BMC Bioinformatics	5.30963773184587	5.97715070223707	6.01087145927174	84.8430307524611	138.388558691826	138.475129908189
referenced_by	BMC Genomics	5.95569636548211	6.26217601730715	6.25757104828004	72.1510121281488	98.415317598411	98.3037299072465
referenced_by	Bioinformatics	12.1647908421676	14.6110565627146	14.6453972026495	109.704943213923	233.548453640867	233.446324264835
referenced_by	Biophys J	5.56889908154722	5.88173877516129	5.88508560668674	66.3962133060023	88.4345296112593	88.2725224687673
referenced_by	Cell	45.8659209452649	49.5031960134771	49.514454963107	61.193913365117	81.6542967405149	81.6428584818448
referenced_by	Cell Rep	12.9312221010355	13.7415049976678	13.7471556486293	65.0572573600738	85.918917237283	85.9493105182202
referenced_by	Development	6.34458425388	6.57237788735678	6.57343377487486	64.9417299283742	82.6566214678688	82.6022852320427
referenced_by	Elife	11.0561344224579	11.8195304790041	11.824282206213	73.5409913866938	102.254379264384	102.030649662805
referenced_by	Evolution	5.53965882557519	5.69716882792567	5.69209008600405	64.2335928454606	80.1205439220862	80.049943488603
referenced_by	G3 (Bethesda)	4.21506113574687	4.53613121388158	4.55123623000477	71.7992259685307	98.6454625226039	98.3243715530917
referenced_by	Genetics	7.0640662824484	7.66111168827514	7.68087541423	85.2337347915359	125.179690445556	125.341906190985
referenced_by	Genome Biol	23.0271250964249	25.0738585815084	25.0947182169309	78.5090678979964	119.273131628068	118.963430844359
referenced_by	Genome Biol Evol	5.43407554151281	5.55500741975411	5.53819775902828	68.1784828549422	87.2965339563663	86.8325581084969
referenced_by	Genome Res	19.3669354366151	21.3507994027403	21.3750634109233	72.4122813401571	110.947369024798	110.834844184776
referenced_by	Gigascience	11.1887784863612	12.2310045352346	12.2245327452015	72.0833485423127	119.562627838858	118.492590373144
referenced_by	ISME J	11.6712291100904	12.2385113538439	12.2424569436881	65.5238100694904	85.1867110383406	85.2001705702205
referenced_by	J Biol Chem	5.39216297832593	5.62555255579496	5.63209229562276	64.7456462544132	82.9175747282042	83.0974404526579
referenced_by	J Cell Biol	10.726618133678	11.2094563129295	11.2145675286274	62.0211751299512	78.9054078619165	78.8617008363709
referenced_by	J Neurophysiol	3.9851351347001	4.133325659987	4.12394425229754	68.1543204234926	89.1255932653066	88.4519074792016
referenced_by	J Neurosci	9.92748445707165	10.3976821591073	10.3969705502689	65.8557844653894	84.9356771494676	84.8989964039538
referenced_by	J Virol	6.13193705261705	6.41092882552293	6.41424921759319	70.7364127682892	92.1151538960286	91.9456210799265
referenced_by	MBio	8.80493060575498	9.16110664736607	9.16212429300672	69.4172223280907	92.2806299521928	92.1582429045202
referenced_by	Mol Biol Cell	5.49950624513525	5.80355605773962	5.82924664839302	63.9546910756308	82.5885615919029	82.8540039938735
referenced_by	Mol Biol Evol	25.5941322708117	27.950091174254	27.9967256217049	93.4966196171936	196.85688284969	198.608268809253
referenced_by	Mol Cell	18.9164530951485	19.983620854591	19.9978965263452	60.5074760523291	77.9926733873766	77.9882149767911
referenced_by	Mol Ecol	7.52150006323881	7.84167460947194	7.84579252775437	61.998699955666	79.2549633430767	79.4305085528016
referenced_by	Nat Genet	41.5568979755178	44.8264294283636	44.8540944923794	64.1436811144009	86.795303535566	86.8440606358071
referenced_by	Nat Methods	45.9658680952566	50.1462792365849	50.1579215983816	71.4665413588159	106.534084788775	106.403175754193
referenced_by	Neuroimage	8.53084132094778	9.12782612125928	9.14629861689996	73.7379474821204	102.786571826078	102.611880355884
referenced_by	Neuron	17.466141482184	18.3826296590229	18.4011690575161	57.0035876328491	72.222043668737	72.2090581139905
referenced_by	Nucleic Acids Res	21.23383086489	25.0018813227396	25.0841893072245	99.298992246439	210.191203992226	209.690621641662
referenced_by	PLoS Biol	13.2343288451572	14.5533982510309	14.5902726115108	80.7869289412982	124.035062303102	123.489358814196
referenced_by	PLoS Comput Biol	8.15800941513217	9.0386297941236	9.06673198617647	74.517232735584	113.089105716587	112.830642009145
referenced_by	PLoS Genet	8.22773105553474	8.58028381146527	8.58233158018131	66.22651134287	84.7672086834127	84.7291043102893
referenced_by	PLoS Negl Trop Dis	5.5856818079791	5.90922615448176	5.90883960295244	61.8958044493277	81.0023947844756	80.6191840451411
referenced_by	PLoS Pathog	8.87262604471648	9.27536909012182	9.27597964795074	62.0550697183092	78.9770241366868	78.9868665569605
referenced_by	Syst Biol	14.822072860713	16.8910691361212	16.9577705185234	101.328568979376	190.167113762255	191.209086914302
referenced_by	eNeuro	3.81054467624053	4.01685148919273	4.00758244442288	71.6652812916593	96.7403946374481	96.6509324239113
score	Am J Hum Genet	32.9972472951684	41.1549377680412		140.607898451877	392.619247524613
score	BMC Bioinformatics	3.38793178082563	3.91427151212021		74.3758262215852	131.901580903954
score	BMC Genomics	3.38243421099265	4.08417513211392		70.6976118051558	139.289828537208
score	Bioinformatics	6.01220537081711	6.57246229849814		92.6855602261266	161.256494667343
score	Biophys J	4.22860393192166	5.68915853820517		71.2731224188755	204.729563910506
score	Cell	93.657956828392	107.529564894545		171.372528553176	342.703350627957
score	Cell Rep	25.3972772016131	32.2219700204182		135.963514650924	404.483491744591
score	Development	9.12947329962581	10.5322546893454		117.750720040767	262.788164646274
score	Elife	32.1416870960843	40.3515766502794		184.817732697797	628.639370653643
score	Evolution	12.7278686694373	15.8311812759905		86.5278024670157	192.929482284505
score	G3 (Bethesda)	5.23112301187919	5.63339249350178		92.5204855957045	149.464523450504
score	Genetics	11.2127060421643	13.4403353237599		111.595577777207	271.897981554064
score	Genome Biol	25.2812087576901	29.2002091498842		112.016998721331	217.737653805873
score	Genome Biol Evol	7.27203891133156	8.74271845396084		83.6267961628039	165.770996268454
score	Genome Res	21.7573955680535	26.2395328708668		112.213402619341	245.648214601546
score	Gigascience	14.589646069088	17.247946294717		77.0589783405254	137.37526618178
score	ISME J	14.0391008938516	15.9029685992951		89.9787625956067	151.986299902062
score	J Biol Chem	4.16983994043854	5.70985125997152		68.5006385322767	205.793427410641
score	J Cell Biol	14.6724397065202	17.9245884374282		93.0306671081834	199.716511640796
score	J Neurophysiol	3.90842246069163	4.97734843583742		62.4353373290504	145.298788895191
score	J Neurosci	15.5989390482542	20.3295160184608		115.658421396197	350.872072920516
score	J Virol	4.40815535429253	5.89292218574246		71.2879470966273	201.175748643275
score	MBio	22.0790936404783	28.117487831313		106.673351282088	294.810183655093
score	Mol Biol Cell	3.18001155253729	3.87055769919865		66.2991851896323	132.533893905129
score	Mol Biol Evol	18.515825525442	22.2600593121555		95.9501867432031	195.745274482472
score	Mol Cell	21.5512025631337	25.7415358015433		149.393168515244	366.391106507506
score	Mol Ecol	9.3564500884009	10.9530207465564		102.93980096351	208.139301412965
score	Nat Genet	85.4883308875426	96.2953894231199		95.5503929821591	168.702449282493
score	Nat Methods	43.7316724035862	47.1575285534569		139.293844717652	260.633572754951
score	Neuroimage	9.1806515700046	11.6782047449943		102.786978575588	271.963154069117
score	Neuron	47.4522178523856	53.9665274275879		192.945012355833	418.211279414576
score	Nucleic Acids Res	5.05987443932867	5.90835394575497		91.1688401390125	183.928554497665
score	PLoS Biol	86.6217697903838	105.159414608683		191.13132903155	505.201118194302
score	PLoS Comput Biol	16.3562557948022	19.8811940828191		129.178116332932	325.496896651632
score	PLoS Genet	16.3314878490329	20.3453604206403		121.535768569875	316.244719094602
score	PLoS Negl Trop Dis	10.5860347520698	13.8317835264682		105.622752973628	310.522362814119
score	PLoS Pathog	18.4209663125717	23.1387412624325		123.210596225922	332.706671343883
score	Syst Biol	9.93876993815456	10.9975250702731		105.830693718637	185.123987902058
score	eNeuro	11.7508276493827	15.2460444569915		112.47395572228	337.05199440978
