## Supplemental Tables for "Releasing a preprint is associated with more attention and citations for the peer-reviewed article": table_s9_fit_loglin_meta.csv

metric	variable	beta	se	ci_lower	ci_upper	pval	pval_adj
referenced_by	(Intercept)	2.88101175873133	0.187712460328589	2.50100774954858	3.26101576791409	7.10857978916545e-18	1.42171595783309e-17
referenced_by	preprintTRUE	0.453102180229064	0.0311782629084746	0.389985086756235	0.516219273701893	4.2145272071303e-17	4.2145272071303e-17
referenced_by	ns(pub_date, df = 3)1	-1.04023890857999	0.0441007088410202	-1.12951612618213	-0.950961690977844	2.70025573920809e-24	5.40051147841618e-24
referenced_by	ns(pub_date, df = 3)2	-2.95284659225264	0.0693499731017562	-3.09323827306728	-2.81245491143799	1.11891075347251e-33	2.23782150694502e-33
referenced_by	ns(pub_date, df = 3)3	-2.67844098621616	0.0642171869514345	-2.80844188470349	-2.54844008772883	2.41246615381111e-33	4.82493230762222e-33
referenced_by	log2(authors)	0.188823223867655	0.0090105877271881	0.170582242659319	0.207064205075991	1.76957093586602e-22	3.53914187173204e-22
referenced_by	log2(references + 1)	0.216666004634163	0.0202725438423912	0.175626385191976	0.257705624076349	5.20725602158721e-13	1.04145120431744e-12
referenced_by	any_author_usaTRUE	0.100068561680732	0.0118942014261504	0.0759900097292394	0.124147113632224	3.29711853929908e-10	6.59423707859817e-10
referenced_by	last_author_pub_age	-0.00229308355423468	0.00061706633521592	-0.00354226904199234	-0.00104389806647703	0.000649135507465743	0.000649135507465743
score	(Intercept)	1.77727120585931	0.196181356009925	1.38012281368448	2.17441959803414	4.93689411714686e-11	4.93689411714686e-11
score	preprintTRUE	0.59198768521465	0.0369237110532703	0.517239540048438	0.666735830380862	1.68058196328223e-18	3.36116392656445e-18
score	ns(pub_date, df = 3)1	0.408710830690212	0.111704196250455	0.182577507716313	0.634844153664111	0.000765741254456043	0.000765741254456043
score	ns(pub_date, df = 3)2	0.823220950949034	0.125424145195633	0.569313043401347	1.07712885849672	9.6375946340738e-08	9.6375946340738e-08
score	ns(pub_date, df = 3)3	0.200960213333127	0.0934348428911471	0.011811262678257	0.390109163987997	0.0379148882629767	0.0379148882629767
score	log2(authors)	0.138925531534183	0.0139958102300569	0.110592494985236	0.167258568083129	4.19262347598775e-12	4.19262347598775e-12
score	log2(references + 1)	0.0700571073219442	0.0211142968882298	0.0273134479263071	0.112800766717581	0.00200574317883624	0.00200574317883624
score	any_author_usaTRUE	0.173899721246799	0.0221235592595973	0.129112916996709	0.218686525496888	1.73949699884545e-09	1.73949699884545e-09
score	last_author_pub_age	-0.00830085896601936	0.00111730407506507	-0.0105627228148961	-0.00603899511714258	6.50328876304284e-09	1.30065775260857e-08
