## Supplemental Tables for "Releasing a preprint is associated with more attention and citations for the peer-reviewed article": table_s11_fit_continuous_meta.csv

metric	variable	beta	se	ci_lower	ci_upper	pval
referenced_by	(Intercept)	2.87947810692419	0.188234569564936	2.49841714285045	3.26053907099793	7.92479845295524e-18
referenced_by	preprintTRUE	0.483713466701871	0.0418158569232297	0.399061689987507	0.568365243416235	5.13239258819473e-14
referenced_by	preprint_age	-0.0687690318088098	0.0638722129884793	-0.19807156701883	0.0605335034012099	0.288417687899844
referenced_by	ns(pub_date, df = 3)1	-1.03966583656265	0.0443256661581936	-1.12939845644481	-0.949933216680493	3.30092464050608e-24
referenced_by	ns(pub_date, df = 3)2	-2.9549282236555	0.0694089730927844	-3.09543934370765	-2.81441710360334	1.12499762128454e-33
referenced_by	ns(pub_date, df = 3)3	-2.67913626751688	0.0644910116340078	-2.80969149509355	-2.54858103994022	2.79910238611179e-33
referenced_by	log2(authors)	0.1888964167067	0.00900438055018281	0.170668001271267	0.207124832142132	1.70403325803259e-22
referenced_by	log2(references + 1)	0.217151072125942	0.0203446468029739	0.175965487871152	0.258336656380733	5.40766945037599e-13
referenced_by	any_author_usaTRUE	0.100184362451511	0.0117964186371833	0.0763037614073343	0.124064963495687	2.60268889217685e-10
referenced_by	last_author_pub_age	-0.00228454180023258	0.000622995881289528	-0.0035457310264563	-0.00102335257400887	0.000747964283917328
score	(Intercept)	1.78063603666396	0.196053438524291	1.38374659990051	2.17752547342741	4.6175550159511e-11
score	preprintTRUE	0.502688070675033	0.0568543978649895	0.387592359444419	0.617783781905647	9.30705707069879e-11
score	preprint_age	0.186199368420226	0.0685625003953972	0.0474018427565716	0.32499689408388	0.00989465599093247
score	ns(pub_date, df = 3)1	0.408262840067212	0.111876687409746	0.181780326997118	0.634745353137306	0.000787285315148035
score	ns(pub_date, df = 3)2	0.819615175048216	0.125451504233532	0.565651882023875	1.07357846807256	1.05960695405474e-07
score	ns(pub_date, df = 3)3	0.194776448540731	0.0936496691940152	0.00519260477208017	0.384360292309382	0.0443367777254011
score	log2(authors)	0.13938619834123	0.013937662880838	0.111170874946689	0.167601521735771	3.40761714489929e-12
score	log2(references + 1)	0.0694482156584566	0.0210359785858409	0.026863103377103	0.11203332793981	0.00209991295484604
score	any_author_usaTRUE	0.17335477360546	0.0221354283903834	0.128543941556276	0.218165605654643	1.89883337877746e-09
score	last_author_pub_age	-0.00826367342220645	0.00111592862992721	-0.0105227528279734	-0.00600459401643951	7.00595528138535e-09
