## Supplemental Tables for "Releasing a preprint is associated with more attention and citations for the peer-reviewed article": table_s13_fit_metaregression.csv

metric	variable	beta	se	tval	pval	ci_lower	ci_upper	pval_adj
referenced_by	(Intercept)	0.234191165218657	0.123816148673865	1.89144281846081	0.0668639631220288	-0.017168979849579	0.485551310286892	0.0668639631220288
referenced_by	accessimmediately open	-0.0118072320848833	0.0689198769635654	-0.171318240906397	0.86496019295056	-0.151722020722656	0.128107556552889	0.86496019295056
referenced_by	log2(impact_factor)	0.0379487819866887	0.0364373817734652	1.04147938572041	0.304794140425716	-0.0360230356363074	0.111920599609685	0.609588280851431
referenced_by	log2(per_preprints)	0.0419591357491185	0.0289532244049716	1.44920424620871	0.156181992128765	-0.0168190346638257	0.100737306162063	0.156181992128765
score	(Intercept)	0.804931093187853	0.138242607026864	5.82259775404435	1.3226963458919e-06	0.52428368064062	1.08557850573509	2.6453926917838e-06
score	accessimmediately open	0.129610664207088	0.0769500874438449	1.68434719845735	0.101013553245484	-0.0266063183922186	0.285827646806395	0.202027106490969
score	log2(impact_factor)	-0.0362127750647711	0.0406828891348017	-0.890122993595196	0.379477710388841	-0.118803430841462	0.0463778807119195	0.609588280851431
score	log2(per_preprints)	-0.0629291302793066	0.0323267139742812	-1.94666028626888	0.0596369287658027	-0.128555848612776	0.0026975880541628	0.119273857531605
